# Differential binding cell-SELEX method to identify cell-specific aptamers using high-throughput sequencing

**DOI:** 10.1101/466722

**Authors:** Karlis Pleiko, Liga Saulite, Vadims Parfejevs, Karlis Miculis, Egils Vjaters, Una Riekstina

## Abstract

Aptamers have in recent years emerged as a viable alternative to antibodies. High-throughput sequencing (HTS) has revolutionized aptamer research by increasing the number of reads from a few (using Sanger sequencing) to millions (using an HTS approach). Despite the availability and advantages of HTS compared to Sanger sequencing, there are only 50 aptamer HTS sequencing samples available on public databases. HTS data in aptamer research are primarily used to compare sequence enrichment between subsequent selection cycles. This approach does not take full advantage of HTS because the enrichment of sequences during selection can be due to inefficient negative selection when using live cells. Here, we present a differential binding cell-SELEX (systematic evolution of ligands by exponential enrichment) workflow that adapts the *FASTAptamer* toolbox and bioinformatics tool *edgeR*, which are primarily used for functional genomics, to achieve more informative metrics about the selection process. We propose a fast and practical high-throughput aptamer identification method to be used with the cell-SELEX technique to increase the aptamer selection rate against live cells. The feasibility of our approach is demonstrated by performing aptamer selection against a clear cell renal cell carcinoma (ccRCC) RCC-MF cell line using the RC-124 cell line from healthy kidney tissue for negative selection.
