## Supplementary Table 1 for "Differential binding cell-SELEX method to identify cell-specific aptamers using high-throughput sequencing"

	Sequence	meanRPM.x	n.x	sd.x	RSD.x	meanRPM.y	n.y	sd.y	RSD.y	log2_change
1	TGCTAGGGTAGGTTGGGCCGGGGGTGGGTGGGTGTGTGAT	7.96666666666667	3	4.27721092925441	53.6888401161641	732.94	3	97.1434979810795	13.2539495703713	6.52357507856456
2	AGTTGCAGGGTGGGGGTTGGGTGAAGAGCGATGGAGGGGG	1.845	2	0.106066017177982	5.74883561940282	138.816666666667	3	15.0986666077946	10.8766958394487	6.23341616528019
3	AAGAGAAGTATGGGCAGGTTGGGCCGGGGGTGGGTGGGAG	4.00333333333333	3	3.20849393537425	80.1455604173418	251.803333333333	3	20.2072594216369	8.02501664856313	5.97495182592071
4	GGCGGTAGTGGAAAGGGTGGTGTGGGTTGGGACAGGAAAG	0.88	1	NA	NA	38.5833333333333	3	7.59104955413501	19.6744264901987	5.45433045367651
5	AGGGGGGGGGGTGGTTTTAGTTGCGTATGGTGGTGGGTGC	2.59	3	1.2810542533398	49.461554183004	99.6333333333333	3	13.8787655550965	13.9298416411139	5.26560448815775
6	GCAGTCTAAGGGTAGGTTGGGACGGGGGTGGGTGGGTGTG	1.845	2	0.106066017177982	5.74883561940282	63.58	3	8.45581456750324	13.2994881527261	5.10688029507758
7	CGTATGGGTAGGATGGGCCGGGGGTGGGTGGGAGACCGTG	3.84	1	NA	NA	118.493333333333	3	12.3070887432135	10.3863132186454	4.94755577139067
8	GGCGGAGCGTGGATTGGGAGGTGTGGGTGGGACAGTAAAG	1.4	2	0.735391052434009	52.527932316715	40.8566666666667	3	15.2630610734981	37.3575778905885	4.86707277282504
9	GAAGGGGGTGGATGAGTTGGTTCGTGTGGCGGGTGGGTGC	1.65666666666667	3	0.334713808100791	20.2040528028647	33.8666666666667	3	7.17639417349224	21.1901402760598	4.35351074009724
10	CGCTGTTTGGGGCTTAGGGGTAGATGGGGGTTGGAGGTAG	1.4	2	0.735391052434009	52.527932316715	24.1133333333333	3	5.71000291885506	23.6798572802947	4.10633236498965
11	ATAGGGGGTGGAGAATGTATCGGATGGGGGGGTTGGGTGC	3.06666666666667	3	2.47913963570698	80.8415098600102	52.0433333333333	3	18.587502073526	35.7154334340473	4.08497010290235
12	GAAGGGGGTGGATGAGTTGGTTCGTGTGGTGGGGGGGTGC	1.77	1	NA	NA	29.6333333333333	3	5.69271757013584	19.2105204841479	4.06539965291298
13	AGGGGGGGCGGTGGTTTTAGTTGCGTATGGTGGTGGGTGC	6.205	2	7.53068721963673	121.364822234274	71.7033333333333	3	14.9353852756912	20.8294155674183	3.53053707279905
14	CGGTCAGTCGGGAGAGGGTGGTGTGGGTGGGACAGGAAAG	NA	NA	NA	NA	61.8666666666667	3	31.8388164562273	51.4636041857123	NA
15	GAAGGGGGTGGATGAGCTGGTTCGTGTGGTGGGTGGGTGC	NA	NA	NA	NA	34.8133333333333	3	12.7814175009399	36.7141444875716	NA
16	TGCGGGGCACAAGGGGGGTGGTGTGGGTGGGACAGGAAAG	NA	NA	NA	NA	67.72	3	3.24947688097638	4.79840059210925	NA
17	TGGAGGAACGAAGGAGGGTGGTGTGGGTGGGACAGTAAAG	NA	NA	NA	NA	33.37	3	11.9996791623776	35.9594820568703	NA
