## Supplementary Table 3 for "Differential binding cell-SELEX method to identify cell-specific aptamers using high-throughput sequencing"

	Sequence	log2_enrichment	log2FC_compared_to_RC124
1	TGCTAGGGTAGGTTGGGCCGGGGGTGGGTGGGTGTGTGAT	6.52357507856456	2.73859807511922
2	AGTTGCAGGGTGGGGGTTGGGTGAAGAGCGATGGAGGGGG	6.23341616528019	2.87214992244233
3	AAGAGAAGTATGGGCAGGTTGGGCCGGGGGTGGGTGGGAG	5.97495182592071	2.84934586798842
4	GGCGGTAGTGGAAAGGGTGGTGTGGGTTGGGACAGGAAAG	5.45433045367651	3.31757231616939
5	AGGGGGGGGGGTGGTTTTAGTTGCGTATGGTGGTGGGTGC	5.26560448815775	3.26421259703108
6	GCAGTCTAAGGGTAGGTTGGGACGGGGGTGGGTGGGTGTG	5.10688029507758	2.78156772953553
