## Supplementary Table 4 for "Differential binding cell-SELEX method to identify cell-specific aptamers using high-throughput sequencing"

	Sequence	meanRPM.x	n.x	sd.x	RSD.x	meanRPM.y	n.y	sd.y	RSD.y	log2_change
1	GAGTTTGGGGTAAGGGGTTGGGGAGGGACTGTGCGGTTCT	1051.97666666667	3	154.161974991673	14.6545051688415	50686.7533333333	3	7374.38571989107	14.5489407683988	5.59043414669431
2	GGGAATGTTGGAGGGTGGAGGGGGAGGAGGGTGGTGAGAG	1510.15666666667	3	383.243375589629	25.3777229905261	47303.3766666667	3	14609.560495218	30.8848152599493	4.96917304094745
3	TGGGGGTAGTGGTGGTTAGGAGTGGAGGCGAGGAGAGCGG	1007.54666666667	3	291.467359636261	28.9284227995654	30821.1066666667	3	5336.29888309616	17.31378091257	4.9350000974761
4	GGGAGGGGGGGGGCAGGATCTATCCAAGAAGGGGGTTAGG	823.036666666667	3	71.8965536958019	8.73552256025069	30206.6266666667	3	5946.83356088207	19.6871819766769	5.19776456465662
5	TAGTTTGGGGTGAGGGGTTGGGGAGGGAATGCTGGTGGTA	422.166666666667	3	143.893487112285	34.0845212267552	23262.4333333333	3	4961.5250612824	21.3284869651745	5.7840455342995
6	TGGTGGGCGGGGGACAGAATAAGTGGGGGAGGTTGGGTGT	858	3	270.58523259779	31.5367403960128	21759.7166666667	3	1849.44754752151	8.49941006058525	4.66453831342418
7	CAGTTTGGGGTTAGGGGTTGGGGTGGGAGTGTAGTCGGTA	311.723333333333	3	83.06814632176	26.648036075289	19505.67	3	1610.80853092477	8.25815535136586	5.96748359547606
8	ATAGGGGGTGGAGAATGTATCGTATGGGGGGGTTGGGTGC	265.2	3	179.331605970615	67.621269219689	18230.0933333333	3	3472.7734923161	19.0496747812377	6.10309736194332
9	AGGGGGGGTGGTGGTTTTAGTTGCGTATGGTGGTGGGTGC	214.836666666667	3	180.60242311036	84.0649903540797	15040.0366666667	3	2663.0389637843	17.7063329219563	6.12942403158506
10	GAAGGGGGTGGATGAGTTGGTTCGTGTGGTGGGTGGGTGC	196.13	3	125.970642214764	64.2281355298851	14815.5366666667	3	414.163962016655	2.79547053431064	6.23915684938913
